# Tight association between microbial eukaryote and *Imitervirales* communities in the Pacific Arctic Ocean

**DOI:** 10.1101/2021.09.02.458798

**Authors:** Jun Xia, Sohiko Kameyama, Florian Prodinger, Takashi Yoshida, Kyoung-Ho Cho, Jinyoung Jung, Sung-Ho Kang, Eun-Jin Yang, Hiroyuki Ogata, Hisashi Endo

**Affiliations:** Institute for Chemical Research, Kyoto University, Gokasho, Uji 611-0011, Japan; Faculty of Environmental Earth Science, Hokkaido University, N10W5 Sapporo, Hokkaido 060-0810, Japan; Graduate School of Agriculture, Kyoto University, Kitashirakawa-Oiwake, Sakyo-ku, Kyoto 606-8502, Japan; Korea Polar Research Institute, Incheon 21990, Republic of Korea

## Abstract

Viruses are important regulatory factors of marine microbial community including microeukaryotes. However, little is known about their role in the northern Chukchi Sea of the Arctic basin, which remains oligotrophic conditions in summer. To elucidate linkages of microbial eukaryotic community with viruses as well as environmental variables, we investigated the community structures of microeukaryotes (3–144 µm and 0.2–3 µm size fractions) and *Imitervirales* (0.2–3 µm size fraction), a major group of viruses infecting marine microeukaryotes. Surface water samples were collected at 21 ocean stations located in the northeastern Chukchi Sea (NECS), an adjacent area outside the Beaufort Gyre (Adjacent Sea; AS), and two melt ponds on sea ice in the summer of 2018. At the ocean stations, nutrient concentrations were low in most of the locations expect at the shelf in the AS. The community variations were significantly correlated between eukaryotes and *Imitervirales*, even within the NECS characterized by relatively homogeneous environmental conditions. The association of the eukaryotic community with the viral community was stronger than that with geographical and physicochemical environmental factors. These results suggest that *Imitervirales* are actively infecting their hosts even in cold and oligotrophic sea water in the Arctic Ocean.
