## Supplementary material for "Tight association between microbial eukaryote and *Imitervirales* communities in the Pacific Arctic Ocean": Dataset S1. Supplement tables

### Sheet: Table S1
Table S1. Sampling information during Araron 2018 Cruise.
Station	Basic Information						Physical Factor			Chemical Factor				Biological Factor
	Type	Date(m/d/y)	Latitude	Longitude	Bathymetry(m)	Sampling depth (m)	Salinity (psu)	Temperature (oC)	Sea ice coverage (%)	Phosphate (μmol/L)	Nitrite+Nitrate (μmol/L)	Ammonium (μmol/L)	Silicate (μmol/L)	Chlorophyll a (mg/m3)
A01	AS	8/6/2018	73.055°N	168.302°W	66	2	29.3935	-0.0684	0	0.492049	0	0	0.0840234	0.117993
A02	NECS	8/7/2018	73.580°N	168.283°W	126	2	28.2868	-0.5056	0	0.556126	0	0	0	0.0454978
A03	NECS	8/7/2018	73.740°N	166.415°W	129	2	28.2421	-0.9777	2.3333	0.509385	0	0	0	0.042828
A04	NECS	8/7/2018	74.523°N	161.926°W	1691	2	27.538	-0.8492	0	0.516941	0	0	0	0.0235832
A05	NECS	8/8/2018	75.500°N	161.126°W	2106	2	27.4698	-0.7852	0	0.529491	0	0	0	0.0191627
A06	NECS	8/8/2018	75.691°N	166.638°W	306	2	28.0902	-1.0168	56.167	0.577554	0	0.0103499	0	0.0384338
A07	NECS	8/9/2018	75.978°N	170.522°W	1245	2	28.3538	-1.3306	83.167	0.564756	0	0	0	0.0382285
A08	NECS	8/9/2018	75.000°N	175.500°W	2066	2	28.67	-1.1504	29	0.609955	0.0421758	0	0	0.0313398
A09	AS	8/10/2018	75.947°N	179.971°W	1170	2	28.9753	-1.3541	46.25	0.58759	0	0	0	0.13
A10	AS	8/10/2018	76.505°N	176.617°E	1015	2	29.6941	-1.0114	36	0.689346	0	0	0	0.229096
A11	AS	8/10/2018	77.009°N	173.653°E	792	2	30.4638	-1.4485	76	0.680964	0.0399403	0	0	0.713735
A12	AS	8/11/2018	75.994°N	173.598°E	263	2	30.7534	-1.2787	79.25	0.795541	0	0	0	1.7027
A13	AS	8/11/2018	75.028°N	173.735°E	115	2	30.9802	-1.4319	87.75	1.21563	3.11529	0.112257	17.1827	4.62949
A14	AS	8/12/2018	73.980°N	169.967°E	46	2	30.2188	-1.4505	86.25	0.972068	0.27434	0	12.1595	7.917
A15	AS	8/12/2018	74.501°N	174.917°E	61	2	30.932	-1.2396	13.5	0.8862	0	0	13.1137	9.12882
A16	AS	8/13/2018	75.799°N	177.056°E	568	2	29.0646	-0.7093	5.25	0.575324	0	0	0	0.361521
A17	NECS	8/15/2018	74.801°N	167.898°W	209	2	27.5044	-0.3966	0	0.529283	0	0	0	0.0485259
A18	NECS	8/16/2018	76.600°N	166.285°W	723	2	28.1631	-0.9008	25	0.561663	0.0202025	0	0	0.0301955
A19	NECS	8/16/2018	77.464°N	164.101°W	314	2	27.0882	-1.3044	55.25	0.52373	0.144542	0	0	0.0298703
A20	Melt pond	8/17/2018	78.990°N	164.050°W	-	0	1	0	-	0.0132462	0.362615	0.85214	0.0546169	0.0306629
A21	NECS	8/20/2018	78.949°N	164.626°W	1835	2	28.1942	-1.2695	43.75	0.561397	0	0	0	0.0400619
A22	Melt pond	8/20/2018	78.402°N	167.772°W	-	0	2.1	0.4	-	0	0.22108	0.480025	0	0.0714668
A23	NECS	8/22/2018	78.402°N	167.772°W	552	2	28.1619	-1.3343	89.5	0.580742	0.013381	0	0	0.055422
Abbreviation: NECS: northeastern Chukchi Sea; AS: adjacent sea outside Beaufort Gyre
The data of nutrient concentration below detection limit and lower than 0.005 µmol/L were recorded as “0” value.

### Sheet: Table S2
Table S2. Sequence information of eukaryotic 18S gene and Imitervirales polB gene. (Minimum subsampled reads numbers were considered together with one melt pond samples.)
Sample	Type	3-144 µm eukaryote						0.2-3 µm eukaryote						Imitervirales
		Raw reads number	Number of non-singleton ASV	Reads in ASVs	Used reads ratio	Subsampled reads	Number of subsampled ASV	Raw reads number	Number of non-singleton ASV	Reads in ASVs	Used reads ratio	Subsampled reads	Number of subsampled ASV	Raw reads number	Number of non-singleton ASV	Reads in ASVs	Used reads ratio	Subsampled reads	Number of subsampled ASV
A01	AS	636506	326	214775	0.337428	45588	319	276568	226	114219	0.412987	72359	225	147942	392	63016	0.425951	26638	387
A02	NECS	146961	219	55126	0.375106	45588	219	289035	243	118940	0.411507	72359	242	94522	244	36608	0.387296	26638	244
A03	NECS	152409	268	58530	0.384032	45588	268	291586	209	112306	0.385156	72359	208	185116	346	71192	0.38458	26638	334
A04	NECS	161664	305	61651	0.381353	45588	305	291179	273	111729	0.383712	72359	273	154149	351	46116	0.299165	26638	350
A05	NECS	118998	267	45588	0.383099	45588	267	281151	249	113760	0.404622	72359	247	196662	369	55497	0.282195	26638	356
A06	NECS	225395	266	76983	0.341547	45588	265	277476	201	111229	0.40086	72359	201	209985	310	95099	0.452885	26638	293
A07	NECS	163857	205	51246	0.312748	45588	204	312650	175	124418	0.397947	72359	174	247273	256	94779	0.383297	26638	245
A08	NECS	142565	286	52638	0.369221	45588	285	279463	227	117640	0.42095	72359	227	252751	324	88127	0.348671	26638	308
A09	AS	152002	297	57354	0.377324	45588	297	241475	373	86843	0.359636	72359	373	294470	525	125872	0.427487	26638	471
A10	AS	215647	343	81959	0.380061	45588	342	216744	274	72359	0.333845	72359	274	268167	424	120827	0.450566	26638	386
A11	AS	223983	304	87524	0.390762	45588	304	252274	273	96870	0.383987	72359	272	296921	476	109385	0.368404	26638	435
A12	AS	228376	305	89123	0.390247	45588	303	229453	257	84152	0.36675	72359	256	266313	372	135487	0.508762	26638	320
A13	AS	188779	107	76304	0.404198	45588	106	251482	81	110340	0.438759	72359	81	333035	475	45103	0.13543	26638	471
A14	AS	193396	210	75914	0.392531	45588	210	242428	161	102383	0.422323	72359	161	259841	416	66213	0.254829	26638	400
A15	AS	210146	168	82372	0.391975	45588	166	242546	77	104186	0.429552	72359	77	171857	390	27864	0.162141	26638	390
A16	AS	182763	329	71782	0.39276	45588	328	258407	358	92404	0.357591	72359	358	160932	421	85066	0.528664	26638	399
A17	NECS	266058	320	97462	0.366319	45588	315	252502	206	94865	0.3757	72359	206	278065	320	56349	0.20265	26638	304
A18	NECS	276594	279	100364	0.362857	45588	274	242104	186	96963	0.400501	72359	186	230733	255	92371	0.400337	26638	234
A19	NECS	257627	324	94979	0.368669	45588	322	286997	241	113554	0.395663	72359	241	256291	418	50381	0.196581	26638	412
A21	NECS	273433	365	105584	0.386142	45588	362	279382	243	107921	0.386285	72359	243	204204	374	80593	0.394684	26638	356
A23	NECS	329325	390	122013	0.370494	45588	385	293440	202	123551	0.421043	72359	202	195274	322	87729	0.449287	26638	303
The melt pond samples were not included because they were not subsampled with other samples due to the low depth.

### Sheet: Table S3
Table S3. MEGAPRIMER DNA sequences (without MiSeq adapter sequences). (Li et al., 2018).
primer	forward primer	Theoretical Tm of forward primer (°C)	reverse primer	Theoretical Tm of reverse primer (°C)
PP1	DCGHAARAARGGHTATRTTGG	46.782	WGATTGWGGTTTRTTWCCNGGR	46.388
PP2	WGAATATGARAAAACHTTYTATCC	45.519	MATTCTMTCNGCHARWACTTTATG	47.975
PP3	CCACAYGATYTDGARTATGARAARAC	48.284	WARNAYAWWATGWGCAAT	45.061
PP4	YCCWCATAARYTWGAATAYGARAARAC	47.482	YGATTGDGGYTTATTKCCWGGRY	45.002
PP5	CCACAYGATSYWGARTAYGARAARACATT	49.772	KATCWGCHARHACCTTGTGD	50.343
PP6	RAARCGDTATGTBGGRATGY	48.827	YTTYGGRTTCTTRTABCCACTNC	45.147
PP7	RTATGARAARACNYTNATGCC	46.29	RTGWCCDATTTGCAWNGGR	46.604
PP8	NGCNCAAGAAGCNGGNGAA	45.426	DGCDARWACTTTATGWGCDAT	46.526
PP9	YAARAARMGATATGTDGGHAAT	47.98	TTGHGGNGCAYTWCCWGGRTCTC	45.557
PP10	RAARAGRTAYACDGGDGATAAAT	45.738	WGGRTTYCTYTCNGCCATWCKATC	45.893
PP11	VACCACATKAYYTDGAATW	45.32	WATAWAWACAWANGGWAYTCT	49.702
PP12	WCCACAYGAYYTAGARTAYGARAARAC	50.374	YTTRGGTTTATTWCCWGSRTCTCTH	45.824
PP13	YAYAAACCDCAAGCWYTWAATTAYGA	50.1	WGCYAAWACTTTATGTGCWA	50.145
PP14	NAARAARCGWTATGTDGGW	46.492	WCCWATTCTATCDGCTARWAC	46.033
PP15	GATAYACNGGNGAYAAATATGAR	45.595	DGCATANGGDATHCKATCATT	47.243
PP16	RGAATATGARAARACATTY	46.615	WGCYAABACTYTATGDGCDAT	45.078
PP17	RGAATAYGARAARACWTTTWKGCC	46.213	HATTCTATCACCWGVDCYWGGTT	46.684
PP18	DCAYGAYTTRGARTATGARAARAC	46.208	HGATGGTTTATTNCCNGGRTC	45.69
PP19	RTAYGARAARACVTTYATGCC	45.296	HACTTTRTGNGCDATTTGH	45.913
PP20	RTATGARAARACNYTNATGCC	46.29	GGTTTNGGYTTRTTHCCHGGGTC	45.855
PP21	RGMTAYRTTGGWAAYAAATAYGAAW	45.948	KAYRTAWACAWANGGWATTC	45.773
PP22	RTATGARAARACRYTNATGCC	46.29	DATYTGATTNGGATTYTTRTAATMAC	46.89
PP23	HAARAAAMGRTAYGTWGGWATG	45.355	VGGYTTATTACCDGRRTCGCGY	48.009
PP24	NCARGAYYTDGAATATGAAAARAC	46.602	TCATTKGGTTTNGGTTTRTYWCCHGG	47.343
PP25	YGATYTWGARTAYGARAARACATTY	45.447	YAAWACYTTRTGYGCDATTTGY	45.259
PP26	NCAAGAYTTRGARTATGARAARAC	48.181	HCCNATTCTATCNGCYAAYAC	46.225
PP27	NAARAARMGATATGTNGGWATG	48.832	GGWTCTCTTTTHSCHATYCTATCHGC	46.159
PP28	TATGARAAAACATTYATGCC	50.122	DATAWABACAWAWGGHA	45.683
PP29	RAARMGATATRYVGGAGATAARTATGA	47.091	HCCHGGRTCTCKTTCHGCCATKC	45.235
PP30	AAAAACGWTATACKGGMMTRTTRTATGAAK	45.169	WGCRAGAACTYTATGTGSRATW	48.757
PP31	YTGAARAARCCWCAYGATYTRGAR	45.255	YARYACTTTATGNGCDATY	45.276
PP32	RATATGTHGGWAATYTDTATGAR	46.427	HARNACTTTATGWGCWATY	45.276
PP33	YCCWCAWRATTTAGARTATGAAAAA	48.469	KCATTRCCDGGRYYTCTTKCTTT	45.036
PP34	WCCWCAYGAYTTRGARTAYGAAAARAC	46.342	GCHARNACCTTRTGHGCAAT	45.63
PP35	YTGGARTATGARAARACATTY	48.561	WAYACRWAYGGAATTCTATC	46.226
PP36	WCATGAYYTRGARTATGARAARAC	47.081	RAADGGDATHCKATCTCC	45.506
PP37	DCCATTTATCYTKTTYTCAAARAAR	46.011	DACYTTATGWGCWATCTGRTCHGGA	47.422
PP38	DGARTATGARAARACRTTYTGGCC	48.872	WGGYTTATTWCCWGGDTCTCTTTY	47.027
PP39	WAARAARAGRTATGTNGGN	45.85	DGTTTGWATATAHAYRAAHGG	45.702
PP40	TTTCCWCAYGATYTDGAATATGARAARAC	49.854	RATYCTWTCTGCYARDACWAC	47.238
PP41	DGGTGADAARYATGAAH	45.967	DGGWATWCKATCATTTGVTTTHGGTT	51.274
PP42	WTTAGARTATGARAARACRTTYTRKCC	45.007	MATTCTRTCYGCYAAWACYTTRTGW	45.118
PP43	MGDTATKTTGGWAATAAATATGAA	45.737	TCAATAWAWMMATAWGGWAYTCTRTCA	46.98
PP44	RCAYGATYTDGARTATGARAARAC	45.805	VATYCTATCTGCHARNAC	45.458
PP45	SCACCDCAYGATTTRGAATATGARAA	51.702	WGGTTTATTWCCHGGGTC	45.353
PP46	DCCWCAYGATYTRGARTATGARAAAACA	49.387	HACYTTATGWGCWATACTYTCRGGA	45.747
PP47	WAARAARARRTAYGTKGGAAAY	45.46	WGGKKYAKWWCCAGGRTCTC	45.409
PP48	YATTTTAYCCWTTYATTCTWATWTCT	48.795	KATCRGCTAAYACYTTRTGKGCWATM	47.489
PP49	WAARAARMGATAYGTAGGWRAY	46.683	RAAWGGDATYCTRTCATTWAY	47.459
PP50	NCAYGATYTDGAATATGARAARAC	47.841	HACTTTRTGNGCDATTTGM	45.913
PP51	MGATATGTKGGWAWKYTATATGAA	45.261	KCTSGGTKYATTKCCWGRATC	45.211
PP52	YGTTGGAATGTTRTATGAASAM	50.859	WAYAWAARCAWATGSWATKC	47.572
PP53	WAARAARMGRTATGTWGGHATG	46.31	GCHARHACTTTRTGHGCAATM	45.482
PP54	KCCRCAYGAYYTGGARTAYGARAA	45.018	BGCCAAWACYTTRTGHGCDAT	45.152
PP55	WCCRCAYGAYTTRGARTATGAAAARAC	48.126	WAGGCTTRTTKCCVGGATC	47.911
PP56	ATCCRTTTTGYATTTTAAGTAARAARMGW	49.614	TCATTCTRTCWGCTAAACAWACRTGWGC	50.54
PP57	NGCAMARGAAGCNGGYSA	45.125	RCAWAWGGWATTCKATCNCC	46.163
PP58	RTATGTRGGDATGTTRTATGAG	46.98	YAWAYGCAATMCGRTCYCC	46.194
PP59	RGAATATGARAAAACNYTDATGCC	50.25	HCCHGGYTTYGGYTTATTTCCWGG	45.123
PP60	BAARAAGMGWTAYGTRGGWATG	46.241	YTTNGGYTTRTTKCCHGGGTCTC	45.537
PP61	DGARTAYGARAAAACATTTWTRCC	45.733	RATATAWACAWAVGGDATWC	46.978
PP63	RGAATATGARAARACRYTBATGCC	50.764	RTGDCCKATTTGYTGWGGATTY	47.095
PP64	TCCACAYGATYTAGARTATGARAARAC	50.996	YAWAWACATATGGAATTCT	51.519
PP65	AGAATATGARAAAACWTTTYATCC	47.787	TTCTATCTGCYAATACWGCRTGHGCT	49.164
PP66	WCCWCATGATTTRGARTATGAAAAA	48.834	WGCHARNACTTTRTGTGCWAT	48.003
PP67	WCAYGATYTDGAATAYGAAAARAC	45.338	RCWARARCADYATGAGCWAT	46.647
PP68	YGTAGGAATKCTWTATGAGSAK	48.714	YGGWTTBGGTTTATTYCCYGGW	45.767
PP69	WCCWCATGATTTRGAATATGARAA	50.372	WGCTARWACHTTATGRGCAATB	46.396
PP70	WCAHGWWYTAGAATATGARAAAAC	46.587	GGTTTATTWCCVGRATCHCKTTYACC	45.924
PP71	TCCWCAHGAYTTAGARTATGARAARAC	47.92	WGGWGCAYTWCCWKGATCTCTY	46.962
PP72	AAAARCGMTATGTYGGWATGY	45.823	MCCWGGYWTGGGTTTATTRCC	47.901
PP73	RARCATTSTATWMAATGTGGR	47.856	HGCVATACYYTKTGGATTTTTATAAWAT	47.503
PP74	WAARAARMGATATGTWGGDMAT	46.682	KATCWGCYAAWACMKYATGWGC	45.983
PP75	RGAATATGARAARACWTWYTGGCC	49.748	RACWACRTGASCWATTCKMSTCCAATC	47.241
PP76	RAGRTATRTTGGWAAYAAATATGAR	51.058	YGATTKWGGTTTRTTWCCTGGR	48.603
PP77	DCCACAYSAYTTRGARTATGARAA	48.318	BATVCGRTYCGCCAAYAC	51.514
PP78	KTATGARAAGRYATWWTWWCCATTT	46.573	MAGCWARYAYWWYATGAGC	46.975
PP79	RAGATAYRYWGGTWWWAAATATGAA	47.482	KTWGGWKYATTWCCTGGATC	46.247
PP80	CTTTACCCGTGCTTATTTC	52.053	GTGGTTGATTTTCAGGTG	51.661
PP81	WCCWCATRAACTCGAATATGA	51.886	YGCTAARRCKKYATGACCTATYTGC	50.018
PP82	WCCWCATAAAYTRGARTATGAAAAR	45.291	SCCATWCKRTCHGCTAATAYTTTATGW	46.097
PP83	CAAAATGTWCCHAAACCRCARAGT	51.566	ACTTTATGRGCAATWGTKGATGGTT	51.697

### Sheet: Table S4
Table S4. Mixing scheme for MP10. (Prodinger et al., 2020)
MP10	cocktail 1	cocktail 2	cocktail 3	cocktail 4	cocktail 5	cocktail 6	cocktail 7	cocktail 8
primer1	PP45	PP28	PP83	PP25	PP11	PP55	PP38	PP41
primer2	PP43	PP37	PP18	PP70	PP16	PP53	PP01	PP02
primer3	PP42	PP21	PP34	PP47	PP15	PP66	PP09	PP39
primer4	PP40	PP12	PP44	PP61	PP26	PP10	PP22	PP29
primer5	PP27	PP64	PP32	PP57	PP14	PP20	PP07	PP46
primer6	PP49	PP54	PP69	PP65	PP24	PP08	PP58	PP17
primer7	PP36	PP23	PP31	PP56	PP35	PP52	PP74	PP50
primer8	PP19	PP67	PP71	PP48	PP73	PP03	PP77	PP60
primer9	PP04	PP59	PP63	PP13	PP76	PP68	PP78	PP81
primer10	PP75	PP06	PP33	PP79	PP51	PP80	PP72	PP82
primer11	PP05	PP30

### Sheet: Table S5
Table S5. Spearman's rank correlation among geographic, physical, chemical, biological factors (N=21).
R value
	Lon	Lat	S	T	DIN	P	Si	Chla	v
Lon	1	0.1	-0.91039	0.466234	-0.194109	-0.817244	-0.473522	-0.889699	-0.312987
Lat	0.1	1	-0.162338	-0.42987	0.28633	0.172326	-0.496251	-0.176895	-0.0532468
S	-0.91039	-0.162338	1	-0.38961	0.0944516	0.741525	0.596638	0.851187	0.219481
T	0.466234	-0.42987	-0.38961	1	-0.574147	-0.627293	-0.221608	-0.39883	-0.24026
DIN	-0.194109	0.28633	0.0944516	-0.574147	1	0.379785	0.282014	0.0788726	0.263275
P	-0.817244	0.172326	0.741525	-0.627293	0.379784	1	0.396033	0.727034	0.419719
Si	-0.473522	-0.496251	0.596638	-0.221608	0.282014	0.396033	1	0.597858	0.187515
Chla	-0.889699	-0.176895	0.851186	-0.39883	0.0788726	0.727034	0.597858	1	0.256531
v	-0.312987	-0.0532468	0.21948	-0.24026	0.263275	0.419718	0.187515	0.256531	1
P value
	Lon	Lat	S	T	DIN	P	Si	Chla	v
Lon	NA	0.699498	1.58452e-08	0.0286721	0.123979	2.43445e-05	0.00600102	0.000113695	0.347751
Lat	0.699498	NA	0.430772	0.0186261	0.664758	0.594714	0.158222	0.21492	0.646901
S	1.58452e-08	0.430772	NA	0.0798767	0.0670393	8.71555e-06	0.00202804	2.90182e-05	0.317408
T	0.0286721	0.0186261	0.0798767	NA	0.143085	0.00955454	0.0802629	0.0445887	0.485205
DIN	0.123979	0.664758	0.0670393	0.143085	NA	0.00013167	0.00108436	0.0274604	0.895788
P	2.43445e-05	0.594714	8.71555e-06	0.00955454	0.00013167	NA	1.6338e-07	4.89534e-08	0.483685
Si	0.00600102	0.158222	0.00202804	0.0802629	0.00108436	1.6338e-07	NA	7.78235e-10	0.383682
Chla	0.000113695	0.21492	2.90182e-05	0.0445887	0.0274604	4.89534e-08	7.78235e-10	NA	0.348024
v	0.347751	0.646901	0.317408	0.485205	0.895788	0.483685	0.383682	0.348024	NA
Abbreviation: Lat: latitude; Lon: Longitude; T: temperature; S: salinity; DIN: dissolved inorganic nitrogen (sum of ammonia), nitrite and nitrate;
P: phosphate; Si: silicate; Chla: chlorophyl a; v: density current velocity

### Sheet: Table S6
Table S6. Adjusted p-values of Mantel test based on Holm's method. (Related to Table 1)
	NECS (n=12)	AS (n=9)
3-144µm eukaryote
geographic factor	0.0662	0.1183
environmental factor	0.5178	0.0015
Imitervirales	0.001	0.0015
Imitervirales/geographic	0.001	0.006
Imitervirales/environmental	0.001	0.0104
0.2-3µm eukaryote
geographic factor	0.0048	0.0441
environmental factor	0.6293	0.0016
3-144 eukaryote	0.0005	0.0005
Imitervirales/geographic	0.0005	0.0005
Imitervirales/environmental	0.0006	0.0005

### Sheet: Table S7
Table S7. R value of Mantel test between eukaryotic 18S communities and each environmental factor in two types of water.
	NECS (n=12)	AS (n=9)
3-144µm eukaryote
Salinity	0.2513	0.22
Temperature	-0.01028	0.08133
DIN(NO2+NO3+NH4)	-0.03301	0.5566
NO2+NO3	-0.03325	0.5576
NH4	-0.0959	0.523
Phosphate	0.234	0.7338
Silicate	-	0.7191
0.2-3µm eukaryote
Salinity	0.1777	0.3512
Temperature	-0.04236	0.01273
DIN(NO2+NO3+NH4)	-0.114	0.2766
NO2+NO3	-0.1065	0.2784
NH4	-0.03358	0.2276
Phosphate	0.1655	0.7105
Silicate	-	0.8725

### Sheet: Table S8
Table S8. Adjusted p-values of Mantel test based on Holm's method between eukaryotic 18S communities and each environmental factor in two types of water. (Related to Table S7)
	NECS (n=12)	AS (n=9)
3-144µm eukaryote
Salinity	0.4434	0.3084
Temperature	1	0.3084
DIN(NO2+NO3+NH4)	1	0.1065
NO2+NO3	1	0.1065
NH4	1	0.3084
Phosphate	0.4434	0.0024
Silicate	-	0.0014
0.2-3µm eukaryote
Salinity	0.6744	0.244
Temperature	1	0.4458
DIN(NO2+NO3+NH4)	1	0.2484
NO2+NO3	1	0.2484
NH4	1	0.4458
Phosphate	0.6795	0.0021
Silicate	-	0.0108

### Sheet: Table S9
Table S9. Alignment result of 3-144 μm 18S ASVs against Silva 132 18S dataset and NCBI Reference RNA sequences dataset (unclear taxa was excluded). ASVs with percentage over 0.50% were list. Identity less than 97% was defined as "Unassigned".
ASV name	Best hit in Silva dataset	Identity/%	Reads percentage/%	Detailed hit in nr database	Identity/%	coverage/%
ASV1	D_0__Eukaryota; D_1__Opisthokonta; D_2__Holozoa; D_3__Metazoa (Animalia); D_4__Eumetazoa; D_5__Bilateria; D_6__Arthropoda; D_7__Crustacea; D_8__Maxillopoda; D_9__Copepoda; D_10__Cyclopoida; D_11__uncultured eukaryote; D_12__; D_13__; D_14__	100	12.4668	cellular organisms; Eukaryota; Opisthokonta; Metazoa; Eumetazoa; Bilateria; Protostomia; Ecdysozoa; Panarthropoda; Arthropoda; Mandibulata; Pancrustacea; Crustacea; Multicrustacea; Hexanauplia; Copepoda; Neocopepoda; Podoplea; Cyclopoida; Oithonidae; Oithona	100	100
ASV2	D_0__Eukaryota; D_1__SAR; D_2__Alveolata; Ambiguous_taxa; Ambiguous_taxa; Ambiguous_taxa; Ambiguous_taxa; Ambiguous_taxa; Ambiguous_taxa; D_9__; D_10__; D_11__; D_12__; D_13__; D_14__	100	10.2985	cellular organisms; Eukaryota; Sar; Alveolata; Dinophyceae; Peridiniales; Heterocapsaceae; Heterocapsa	100	100
ASV3	D_0__Eukaryota; D_1__SAR; D_2__Alveolata; D_3__Dinoflagellata; D_4__Dinophyceae; D_5__Gymnodiniphycidae; D_6__Gymnodinium clade; D_7__Chytriodinium; Ambiguous_taxa; D_9__; D_10__; D_11__; D_12__; D_13__; D_14__	99.501	5.67276	cellular organisms; Eukaryota; Sar; Alveolata; Dinophyceae; Gymnodiniales; Gymnodiniaceae; Gymnodinium dorsalisulcum	98.76	100
ASV4	D_0__Eukaryota; D_1__SAR; D_2__Alveolata; D_3__Dinoflagellata; D_4__Dinophyceae; D_5__Gymnodiniphycidae; D_6__Gyrodinium; Ambiguous_taxa; D_8__; D_9__; D_10__; D_11__; D_12__; D_13__; D_14__	100	4.6914	cellular organisms; Eukaryota; Sar; Alveolata; Dinophyceae; Gymnodiniales; Gymnodiniaceae; Gyrodinium helveticum	99.5	100
ASV5	D_0__Eukaryota; D_1__Opisthokonta; D_2__Holozoa; D_3__Metazoa (Animalia); D_4__Eumetazoa; D_5__Bilateria; D_6__Arthropoda; D_7__Crustacea; D_8__Maxillopoda; D_9__Copepoda; D_10__Calanoida; Ambiguous_taxa; D_12__; D_13__; D_14__	99.752	2.70549	cellular organisms; Eukaryota; Opisthokonta; Metazoa; Eumetazoa; Bilateria; Protostomia; Ecdysozoa; Panarthropoda; Arthropoda; Mandibulata; Pancrustacea; Crustacea; Multicrustacea; Hexanauplia; Copepoda; Neocopepoda; Gymnoplea; Calanoida; Calanidae; Calanus glacialis	100	100
ASV6	D_0__Eukaryota; D_1__Archaeplastida; D_2__Chloroplastida; D_3__Chlorophyta; D_4__Chlorophyceae; D_5__Incertae Sedis; D_6__Carteria; D_7__Carteria obtusa; D_8__; D_9__; D_10__; D_11__; D_12__; D_13__; D_14__	97.243	2.29776	cellular organisms; Eukaryota; Viridiplantae; Chlorophyta; core chlorophytes; Chlorophyceae; CS clade; Chlamydomonadales; Chlamydomonadaceae; Carteria; Carteria sp. RCC2487	100	100
ASV7	D_0__Eukaryota; D_1__SAR; D_2__Alveolata; D_3__Dinoflagellata; D_4__Dinophyceae; D_5__Gymnodiniphycidae; D_6__Gymnodinium clade; D_7__Gymnodinium; Ambiguous_taxa; D_9__; D_10__; D_11__; D_12__; D_13__; D_14__	100	2.00653	cellular organisms; Eukaryota; Sar; Alveolata; Dinophyceae; Gymnodiniales; Warnowiaceae; Nematodinium; unclassified Nematodinium	98.51	100
ASV8	D_0__Eukaryota; D_1__SAR; D_2__Alveolata; D_3__Ciliophora; D_4__Intramacronucleata; D_5__Spirotrichea; D_6__Choreotrichia; D_7__uncultured; Ambiguous_taxa; D_9__; D_10__; D_11__; D_12__; D_13__; D_14__	98.985	1.74602	cellular organisms; Eukaryota; Sar; Alveolata; Ciliophora; Intramacronucleata; Spirotrichea; Choreotrichia; unclassified Choreotrichia	95.95	100
ASV9	D_0__Eukaryota; D_1__SAR; D_2__Alveolata; D_3__Dinoflagellata; D_4__Dinophyceae; D_5__Gymnodiniphycidae; D_6__Gyrodinium; D_7__uncultured eukaryote; D_8__; D_9__; D_10__; D_11__; D_12__; D_13__; D_14__	100	1.45704	cellular organisms; Eukaryota; Sar; Alveolata; Dinophyceae; Gymnodiniales; Gymnodiniaceae; Gyrodinium rubrum	100	100
ASV10	D_0__Eukaryota; D_1__SAR; D_2__Alveolata; D_3__Ciliophora; D_4__Intramacronucleata; D_5__Litostomatea; D_6__Haptoria; D_7__Didinium; D_8__uncultured eukaryote; D_9__; D_10__; D_11__; D_12__; D_13__; D_14__	99.394	1.3322	cellular organisms; Eukaryota; Sar; Alveolata; Ciliophora; Intramacronucleata; Litostomatea; Haptoria; Haptorida; Didiniidae; unclassified Didiniidae	98.79	100
ASV11	D_0__Eukaryota; D_1__SAR; D_2__Alveolata; D_3__Ciliophora; D_4__Intramacronucleata; D_5__Spirotrichea; D_6__Oligotrichia; Ambiguous_taxa; Ambiguous_taxa; D_9__; D_10__; D_11__; D_12__; D_13__; D_14__	100	1.21081	cellular organisms; Eukaryota; Sar; Alveolata; Ciliophora; Intramacronucleata; Spirotrichea; Oligotrichia; Strombidiidae; Strombidium caudispina	99.75	100
ASV12	D_0__Eukaryota; D_1__SAR; D_2__Alveolata; D_3__Dinoflagellata; D_4__Dinophyceae; D_5__Gymnodiniphycidae; D_6__Gyrodinium; D_7__uncultured dinoflagellate; D_8__; D_9__; D_10__; D_11__; D_12__; D_13__; D_14__	99.005	1.12731	cellular organisms; Eukaryota; Sar; Alveolata; Dinophyceae; Thoracosphaerales; Thoracosphaeraceae; Stoeckeria; unclassified Stoeckeria	99.75	100
ASV13	D_0__Eukaryota; D_1__SAR; D_2__Stramenopiles; D_3__Ochrophyta; D_4__Diatomea; D_5__Bacillariophytina; D_6__Mediophyceae; Ambiguous_taxa; Ambiguous_taxa; D_9__; D_10__; D_11__; D_12__; D_13__; D_14__	99.754	1.10274	cellular organisms; Eukaryota; Sar; Stramenopiles; Ochrophyta; Bacillariophyta; Coscinodiscophyceae; Thalassiosirophycidae; Thalassiosirales; Thalassiosiraceae; Thalassiosira; unclassified Thalassiosira	100	100
ASV14	D_0__Eukaryota; D_1__SAR; D_2__Alveolata; D_3__Dinoflagellata; D_4__Dinophyceae; D_5__Gymnodiniphycidae; D_6__Suessiaceae; D_7__Symbiodinium; D_8__uncultured marine alveolate; D_9__; D_10__; D_11__; D_12__; D_13__; D_14__	100	1.04731	cellular organisms; Eukaryota; Sar; Alveolata; Dinophyceae; Peridiniales; Heterocapsaceae; Heterocapsa	100	100
ASV15	D_0__Eukaryota; D_1__SAR; D_2__Stramenopiles; D_3__MAST-1; D_4__MAST-1A; D_5__uncultured stramenopile; D_6__; D_7__; D_8__; D_9__; D_10__; D_11__; D_12__; D_13__; D_14__	97.324	0.957955	cellular organisms; Eukaryota; Sar; Stramenopiles; environmental samples	100	100
ASV16	Unassigned	-	0.953373	cellular organisms; Eukaryota; Sar; Stramenopiles; Ochrophyta; Bacillariophyta; Fragilariophyceae; Fragilariophycidae; Fragilariales; Fragilariaceae; Fragilaria	97.76	100
ASV17	D_0__Eukaryota; D_1__SAR; D_2__Alveolata; D_3__Protalveolata; D_4__Syndiniales; D_5__Syndiniales Group I; D_6__uncultured eukaryote; D_7__; D_8__; D_9__; D_10__; D_11__; D_12__; D_13__; D_14__	100	0.849295	cellular organisms; Eukaryota; Sar; Alveolata; Dinophyceae; Prorocentrales; Prorocentraceae; Prorocentrum; unclassified Prorocentrum	99.75	100
ASV18	D_0__Eukaryota; D_1__SAR; D_2__Alveolata; Ambiguous_taxa; Ambiguous_taxa; Ambiguous_taxa; Ambiguous_taxa; Ambiguous_taxa; Ambiguous_taxa; D_9__; D_10__; D_11__; D_12__; D_13__; D_14__	100	0.820192	cellular organisms; Eukaryota; Sar; Alveolata; Dinophyceae; Gymnodiniales; Gymnodiniaceae; Gymnodinium; unclassified Gymnodinium	100	100
ASV19	D_0__Eukaryota; D_1__SAR; D_2__Alveolata; D_3__Dinoflagellata; D_4__Dinophyceae; D_5__Gymnodiniphycidae; D_6__Gyrodinium; Ambiguous_taxa; D_8__; D_9__; D_10__; D_11__; D_12__; D_13__; D_14__	99.502	0.801278	cellular organisms; Eukaryota; Sar; Alveolata; Dinophyceae; Gymnodiniales; Gymnodiniaceae; Gyrodinium rubrum	99	100
ASV20	D_0__Eukaryota; D_1__SAR; D_2__Alveolata; D_3__Dinoflagellata; D_4__Dinophyceae; Ambiguous_taxa; Ambiguous_taxa; Ambiguous_taxa; Ambiguous_taxa; D_9__; D_10__; D_11__; D_12__; D_13__; D_14__	99.751	0.783192	cellular organisms; Eukaryota; Sar; Alveolata; Dinophyceae; Peridiniales; Heterocapsaceae; Heterocapsa rotundata	100	100
ASV21	D_0__Eukaryota; D_1__SAR; D_2__Stramenopiles; D_3__Ochrophyta; D_4__Diatomea; D_5__Bacillariophytina; D_6__Mediophyceae; D_7__Chaetoceros; Ambiguous_taxa; D_9__; D_10__; D_11__; D_12__; D_13__; D_14__	100	0.728302	cellular organisms; Eukaryota; Sar; Stramenopiles; Ochrophyta; Bacillariophyta; Coscinodiscophyceae; Chaetocerotophycidae; Chaetocerotales; Chaetocerotaceae; Chaetoceros; unclassified Chaetoceros	100	100
ASV22	D_0__Eukaryota; D_1__SAR; D_2__Alveolata; D_3__Dinoflagellata; D_4__Dinophyceae; D_5__Gymnodiniphycidae; D_6__Gyrodinium; D_7__uncultured dinoflagellate; D_8__; D_9__; D_10__; D_11__; D_12__; D_13__; D_14__	100	0.721574	cellular organisms; Eukaryota; Sar; Alveolata; Dinophyceae; Gymnodiniales; Ptychodiscaceae; Ptychodiscus noctiluca	100	100
ASV23	D_0__Eukaryota; D_1__Opisthokonta; D_2__Holozoa; D_3__Metazoa (Animalia); D_4__Eumetazoa; D_5__Bilateria; D_6__Arthropoda; D_7__Crustacea; D_8__Maxillopoda; D_9__Copepoda; D_10__Calanoida; Ambiguous_taxa; D_12__; D_13__; D_14__	98.276	0.715871	cellular organisms; Eukaryota; Opisthokonta; Metazoa; Eumetazoa; Bilateria; Protostomia; Ecdysozoa; Panarthropoda; Arthropoda; Mandibulata; Pancrustacea; Crustacea; Multicrustacea; Hexanauplia; Copepoda; Neocopepoda; Gymnoplea; Calanoida; Centropagidae; Centropages hamatus	100	100
ASV24	D_0__Eukaryota; D_1__SAR; D_2__Alveolata; D_3__Protalveolata; D_4__Syndiniales; D_5__uncultured eukaryote; D_6__; D_7__; D_8__; D_9__; D_10__; D_11__; D_12__; D_13__; D_14__	100	0.70383	cellular organisms; Eukaryota; Sar; Alveolata; Dinophyceae; Peridiniales; Heterocapsaceae; Heterocapsa rotundata	100	100
ASV25	Unassigned	-	0.620129	cellular organisms; Eukaryota; Sar; Stramenopiles; Ochrophyta; Pelagophyceae; Pelagomonadales; Chrysophaeum taylorii	96.56	100
ASV26	D_0__Eukaryota; D_1__SAR; D_2__Alveolata; D_3__Ciliophora; D_4__Intramacronucleata; D_5__Spirotrichea; D_6__Choreotrichia; D_7__Metacylis; D_8__Metacylis angulata; D_9__; D_10__; D_11__; D_12__; D_13__; D_14__	97.442	0.619495	cellular organisms; Eukaryota; Sar; Alveolata; Ciliophora; Intramacronucleata; Spirotrichea; Choreotrichia; Tintinnida; Ptychocylididae; Ptychocylis minor	99.49	100
ASV27	D_0__Eukaryota; D_1__SAR; D_2__Alveolata; D_3__Protalveolata; D_4__Syndiniales; D_5__Syndiniales Group II; D_6__uncultured dinoflagellate; D_7__; D_8__; D_9__; D_10__; D_11__; D_12__; D_13__; D_14__	100	0.582593	cellular organisms; Eukaryota; Sar; Alveolata; Dinophyceae; Gymnodiniales; Gymnodiniaceae; Lepidodinium sp.	98.76	100
ASV28	D_0__Eukaryota; D_1__SAR; D_2__Alveolata; Ambiguous_taxa; Ambiguous_taxa; Ambiguous_taxa; Ambiguous_taxa; Ambiguous_taxa; Ambiguous_taxa; D_9__; D_10__; D_11__; D_12__; D_13__; D_14__	99.752	0.566018	cellular organisms; Eukaryota; Sar; Alveolata; Dinophyceae; Gymnodiniales; Kareniaceae; Karenia bidigitata	99.5	100
ASV29	D_0__Eukaryota; D_1__SAR; D_2__Alveolata; D_3__Protalveolata; D_4__Syndiniales; D_5__Syndiniales Group I; D_6__uncultured marine picoplankton; D_7__; D_8__; D_9__; D_10__; D_11__; D_12__; D_13__; D_14__	100	0.562459	cellular organisms; Eukaryota; Sar; Alveolata; Dinophyceae; Suessiales; Suessiaceae; Protodinium simplex	100	100
ASV30	D_0__Eukaryota; D_1__SAR; D_2__Stramenopiles; D_3__Ochrophyta; D_4__Chrysophyceae; D_5__uncultured; D_6__uncultured stramenopile; D_7__; D_8__; D_9__; D_10__; D_11__; D_12__; D_13__; D_14__	100	0.545202	cellular organisms; Eukaryota; Haptista; Haptophyta; Pavlovales; Monochrysis; Monochrysis sp. MBIC10561	100	100
ASV31	D_0__Eukaryota; D_1__SAR; D_2__Alveolata; D_3__Dinoflagellata; D_4__Incertae Sedis; D_5__Haplozoon; Ambiguous_taxa; D_7__; D_8__; D_9__; D_10__; D_11__; D_12__; D_13__; D_14__	100	0.528726	cellular organisms; Eukaryota; Sar; Alveolata; Dinophyceae; Gonyaulacales; Gonyaulacaceae; Adenoides eludens	99.75	100
ASV32	D_0__Eukaryota; D_1__SAR; D_2__Stramenopiles; D_3__Ochrophyta; D_4__Diatomea; D_5__Bacillariophytina; D_6__Mediophyceae; D_7__Thalassiosira; Ambiguous_taxa; D_9__; D_10__; D_11__; D_12__; D_13__; D_14__	99.259	0.514393	cellular organisms; Eukaryota; Sar; Stramenopiles; Ochrophyta; Bacillariophyta; Coscinodiscophyceae; Thalassiosirophycidae; Thalassiosirales; Thalassiosiraceae; Thalassiosira antarctica	99.75	100
ASV33	D_0__Eukaryota; D_1__Picozoa; D_2__uncultured marine eukaryote; D_3__; D_4__; D_5__; D_6__; D_7__; D_8__; D_9__; D_10__; D_11__; D_12__; D_13__; D_14__	100	0.511566	cellular organisms; Eukaryota; Eukaryota incertae sedis; Picozoa; Picobiliphyte sp. MS584-11	98.01	100
ASV34	D_0__Eukaryota; D_1__SAR; D_2__Stramenopiles; D_3__Ochrophyta; D_4__Diatomea; D_5__Bacillariophytina; D_6__Mediophyceae; D_7__Chaetoceros; Ambiguous_taxa; D_9__; D_10__; D_11__; D_12__; D_13__; D_14__	100	0.510104	cellular organisms; Eukaryota; Sar; Stramenopiles; Ochrophyta; Bacillariophyta; Coscinodiscophyceae; Chaetocerotophycidae; Chaetocerotales; Chaetocerotaceae; Chaetoceros cf. socialis	100	100
ASV35	D_0__Eukaryota; D_1__Opisthokonta; D_2__Holozoa; D_3__Metazoa (Animalia); D_4__Eumetazoa; D_5__Bilateria; D_6__Arthropoda; D_7__Crustacea; D_8__Maxillopoda; D_9__Copepoda; D_10__Calanoida; Ambiguous_taxa; D_12__; D_13__; D_14__	97.783	0.502353	cellular organisms; Eukaryota; Opisthokonta; Metazoa; Eumetazoa; Bilateria; Protostomia; Ecdysozoa; Panarthropoda; Arthropoda; Mandibulata; Pancrustacea; Crustacea; Multicrustacea; Hexanauplia; Copepoda; Neocopepoda; Gymnoplea; Calanoida; Clausocalanidae; Pseudocalanus elongatus	100	100
Reads percentage: Total number of reads of each ASV in all samples/Total number of reads*100%.

### Sheet: Table S10
Table S10. Alignment result of 0.2-3 μm 18S ASVs against Silva 132 18S dataset and NCBI Reference RNA sequences dataset (unclear taxa was excluded). ASVs with percentage over 0.50% were list. Identity less than 97% in Silva dataset was defined as "Unassigned".
ASV name	Best hit in Silva dataset	Identity/%	Reads percentage/%	Detailed hit in nr database	Identity/%	coverage/%
ASV1	D_0__Eukaryota; D_1__Archaeplastida; D_2__Chloroplastida; D_3__Chlorophyta; D_4__Mamiellophyceae; D_5__Mamiellales; D_6__Micromonas; D_7__uncultured marine eukaryote; D_8__; D_9__; D_10__; D_11__; D_12__; D_13__; D_14__	100	14.4564	cellular organisms; Eukaryota; Viridiplantae; Chlorophyta; Mamiellophyceae; Mamiellales; Mamiellaceae; Micromonas; Micromonas sp. RCC4778	100	100
ASV2	D_0__Eukaryota; D_1__SAR; D_2__Alveolata; D_3__Ciliophora; D_4__Intramacronucleata; D_5__Spirotrichea; D_6__Oligotrichia; Ambiguous_taxa; Ambiguous_taxa; D_9__; D_10__; D_11__; D_12__; D_13__; D_14__	100	5.58758	cellular organisms; Eukaryota; Sar; Alveolata; Ciliophora; Intramacronucleata; Spirotrichea; Oligotrichia; Strombidiidae; Strombidium	99.75	100
ASV3	D_0__Eukaryota; D_1__SAR; D_2__Alveolata; D_3__Ciliophora; D_4__Intramacronucleata; D_5__Spirotrichea; D_6__Oligotrichia; D_7__Strombidium; D_8__uncultured eukaryote; D_9__; D_10__; D_11__; D_12__; D_13__; D_14__	100	3.23013	cellular organisms; Eukaryota; Sar; Alveolata; Ciliophora; unclassified Ciliophora	99.47	95
ASV4	D_0__Eukaryota; D_1__SAR; D_2__Stramenopiles; D_3__MAST-1; D_4__MAST-1A; D_5__uncultured stramenopile; D_6__; D_7__; D_8__; D_9__; D_10__; D_11__; D_12__; D_13__; D_14__	97.324	2.798	cellular organisms; Eukaryota; Uncultured eukaryote	100	100
ASV5	D_0__Eukaryota; D_1__SAR; D_2__Alveolata; D_3__Ciliophora; D_4__Intramacronucleata; D_5__Spirotrichea; D_6__Oligotrichia; D_7__Pseudotontonia; D_8__uncultured eukaryote; D_9__; D_10__; D_11__; D_12__; D_13__; D_14__	100	2.69472	cellular organisms; Eukaryota; Sar; Alveolata; Ciliophora; Intramacronucleata; Spirotrichea; Oligotrichia; Tontoniidae; Pseudotontonia; Pseudotontonia sp. JG-2011a	100	100
ASV6	D_0__Eukaryota; D_1__Picozoa; D_2__uncultured marine eukaryote; D_3__; D_4__; D_5__; D_6__; D_7__; D_8__; D_9__; D_10__; D_11__; D_12__; D_13__; D_14__	99.256	2.63832	cellular organisms; Eukaryota; Eukaryota incertae sedis; Picozoa; Picobiliphyte sp. MS609-66	99.26	100
ASV7	D_0__Eukaryota; D_1__SAR; D_2__Alveolata; D_3__Ciliophora; D_4__Intramacronucleata; D_5__Spirotrichea; D_6__Choreotrichia; D_7__uncultured; Ambiguous_taxa; D_9__; D_10__; D_11__; D_12__; D_13__; D_14__	98.985	2.36509	cellular organisms; Eukaryota; Sar; Alveolata; Ciliophora; Intramacronucleata; Spirotrichea; Choreotrichia; Choreotrichia sp. bLPN2	95.95	100
ASV8	D_0__Eukaryota; D_1__Haptophyta; D_2__Prymnesiophyceae; D_3__Phaeocystis; D_4__uncultured haptophyte; D_5__; D_6__; D_7__; D_8__; D_9__; D_10__; D_11__; D_12__; D_13__; D_14__	97.761	2.15431	cellular organisms; Eukaryota; Haptista; Haptophyta; Prymnesiophyceae; Phaeocystales; Phaeocystaceae; Phaeocystis pouchetii	100	100
ASV9	D_0__Eukaryota; D_1__Picozoa; D_2__uncultured marine eukaryote; D_3__; D_4__; D_5__; D_6__; D_7__; D_8__; D_9__; D_10__; D_11__; D_12__; D_13__; D_14__	100	2.07502	cellular organisms; Eukaryota; Eukaryota incertae sedis; Picozoa; Picobiliphyte sp. MS584-11	98.01	100
ASV10	D_0__Eukaryota; D_1__SAR; D_2__Alveolata; D_3__Ciliophora; D_4__Intramacronucleata; D_5__Spirotrichea; D_6__Oligotrichia; D_7__Strombidium; D_8__uncultured eukaryote; D_9__; D_10__; D_11__; D_12__; D_13__; D_14__	99.746	1.81301	cellular organisms; Eukaryota; Sar; Alveolata; Ciliophora; Intramacronucleata; Spirotrichea; Oligotrichia; Strombidiidae; Strombidium cf. basimorphum	98.98	100
ASV11	D_0__Eukaryota; D_1__SAR; D_2__Alveolata; D_3__Ciliophora; D_4__Intramacronucleata; D_5__Spirotrichea; D_6__Oligotrichia; D_7__uncultured; D_8__seawater metagenome; D_9__; D_10__; D_11__; D_12__; D_13__; D_14__	99.496	1.60235	cellular organisms; Eukaryota; Sar; Alveolata; Ciliophora; unclassified Ciliophora	97.1	95
ASV12	D_0__Eukaryota; D_1__Picozoa; D_2__uncultured marine eukaryote; D_3__; D_4__; D_5__; D_6__; D_7__; D_8__; D_9__; D_10__; D_11__; D_12__; D_13__; D_14__	100	1.39641	cellular organisms; Eukaryota; Eukaryota incertae sedis; Picozoa; Picobiliphyte sp. MS609-66	100	100
ASV13	Unassigned	-	1.35747	cellular organisms; Eukaryota; Sar; Alveolata; Ciliophora; Intramacronucleata; Spirotrichea; Choreotrichia; Choreotrichia sp. bAcq3	91.96	100
ASV14	D_0__Eukaryota; D_1__SAR; D_2__Alveolata; D_3__Ciliophora; D_4__Intramacronucleata; D_5__Spirotrichea; D_6__Oligotrichia; D_7__Strombidium; Ambiguous_taxa; D_9__; D_10__; D_11__; D_12__; D_13__; D_14__	99.492	1.3246	cellular organisms; Eukaryota; Sar; Alveolata; Ciliophora; Intramacronucleata; Spirotrichea; Oligotrichia; Strombidiidae; Strombidium paracapitatum	99.75	100
ASV15	D_0__Eukaryota; D_1__SAR; D_2__Alveolata; D_3__Protalveolata; D_4__Syndiniales; D_5__Syndiniales Group I; D_6__uncultured eukaryote; D_7__; D_8__; D_9__; D_10__; D_11__; D_12__; D_13__; D_14__	100	1.31113	cellular organisms; Eukaryota; Sar; Alveolata; Dinophyceae; Prorocentrales; Prorocentraceae; Prorocentrum; unclassified Prorocentrum	99.75	100
ASV16	D_0__Eukaryota; D_1__Haptophyta; D_2__Prymnesiophyceae; D_3__Prymnesiales; D_4__OLI16029; D_5__uncultured eukaryote; D_6__; D_7__; D_8__; D_9__; D_10__; D_11__; D_12__; D_13__; D_14__	98.753	1.29396	cellular organisms; Eukaryota; Sar; Stramenopiles; Bigyra; Labyrinthulomycetes; Thraustochytrida; Thraustochytriaceae; unclassified Thraustochytriidae	97.74	100
ASV17	D_0__Eukaryota; D_1__SAR; D_2__Stramenopiles; D_3__Ochrophyta; D_4__Diatomea; D_5__Bacillariophytina; D_6__Mediophyceae; D_7__Chaetoceros; Ambiguous_taxa; D_9__; D_10__; D_11__; D_12__; D_13__; D_14__	100	1.25604	cellular organisms; Eukaryota; Sar; Stramenopiles; Ochrophyta; Bacillariophyta; Coscinodiscophyceae; Chaetocerotophycidae; Chaetocerotales; Chaetocerotaceae; Chaetoceros cf. socialis	100	100
ASV18	D_0__Eukaryota; D_1__SAR; D_2__Alveolata; D_3__Dinoflagellata; D_4__Dinophyceae; D_5__Gymnodiniphycidae; D_6__Gymnodinium clade; D_7__Chytriodinium; Ambiguous_taxa; D_9__; D_10__; D_11__; D_12__; D_13__; D_14__	99.501	1.22453	cellular organisms; Eukaryota; Sar; Alveolata; Dinophyceae; Gymnodiniales; Gymnodiniaceae; Barrufeta; bravensis	98.76	100
ASV19	D_0__Eukaryota; D_1__SAR; D_2__Alveolata; D_3__Dinoflagellata; D_4__Dinophyceae; D_5__Gymnodiniphycidae; D_6__Gyrodinium; Ambiguous_taxa; D_8__; D_9__; D_10__; D_11__; D_12__; D_13__; D_14__	100	1.20214	cellular organisms; Eukaryota; Sar; Alveolata; Dinophyceae; Gymnodiniales; Gymnodiniaceae; Gyrodinium helveticum	99.75	100
ASV20	D_0__Eukaryota; D_1__SAR; D_2__Stramenopiles; D_3__MAST-7; D_4__MAST-7A; Ambiguous_taxa; D_6__; D_7__; D_8__; D_9__; D_10__; D_11__; D_12__; D_13__; D_14__	99.751	1.13362	cellular organisms; Eukaryota; Sar; Stramenopiles; Bigyra; Labyrinthulomycetes; Oblongichytrida; Oblongichytrium; unclassified Oblongichytrium	100	100
ASV21	D_0__Eukaryota; D_1__SAR; D_2__Rhizaria; D_3__Cercozoa; D_4__Thecofilosea; D_5__uncultured; D_6__uncultured eukaryote; D_7__; D_8__; D_9__; D_10__; D_11__; D_12__; D_13__; D_14__	99.02	1.07878	cellular organisms; Eukaryota; Sar; Rhizaria; Imbricatea; Silicofilosea; Thaumatomonadida; Thaumatomastigidae; Protaspis grandis	98.78	100
ASV22	D_0__Eukaryota; D_1__Picozoa; Ambiguous_taxa; D_3__; D_4__; D_5__; D_6__; D_7__; D_8__; D_9__; D_10__; D_11__; D_12__; D_13__; D_14__	98.507	1.06711	cellular organisms; Eukaryota; Eukaryota incertae sedis; Picozoa; Picobiliphyte sp. MS609-66	94.31	100
ASV23	D_0__Eukaryota; D_1__SAR; D_2__Alveolata; D_3__Ciliophora; D_4__Intramacronucleata; D_5__Spirotrichea; D_6__Oligotrichia; D_7__Strombidium; D_8__uncultured eukaryote; D_9__; D_10__; D_11__; D_12__; D_13__; D_14__	99.239	1.03178	cellular organisms; Eukaryota; Sar; Alveolata; Ciliophora; Intramacronucleata; Spirotrichea; Oligotrichia; Strombidiidae; Strombidium cf. basimorphum	99.49	100
ASV24	D_0__Eukaryota; D_1__Picozoa; Ambiguous_taxa; D_3__; D_4__; D_5__; D_6__; D_7__; D_8__; D_9__; D_10__; D_11__; D_12__; D_13__; D_14__	100	1.02599	cellular organisms; Eukaryota; Eukaryota incertae sedis; Picozoa; Picomonadea; Picomonadida; Picomonadidae; Picomonas judraskeda	93.83	100
ASV25	D_0__Eukaryota; D_1__Archaeplastida; D_2__Chloroplastida; D_3__Chlorophyta; D_4__Mamiellophyceae; Ambiguous_taxa; Ambiguous_taxa; Ambiguous_taxa; D_8__; D_9__; D_10__; D_11__; D_12__; D_13__; D_14__	98.741	0.99871	cellular organisms; Eukaryota; Viridiplantae; Chlorophyta; Mamiellophyceae; Mamiellales; Mamiellaceae; Mantoniella; Mantoniella sp. MNURFJ08	100	100
ASV26	D_0__Eukaryota; D_1__SAR; D_2__Alveolata; D_3__Ciliophora; D_4__Intramacronucleata; D_5__Spirotrichea; D_6__Oligotrichia; D_7__Spirotontonia; D_8__uncultured eukaryote; D_9__; D_10__; D_11__; D_12__; D_13__; D_14__	100	0.996656	cellular organisms; Eukaryota; Sar; Alveolata; Ciliophora; Intramacronucleata; Spirotrichea; Oligotrichia; Strombidiidae; Laboea strobila	100	100
ASV27	D_0__Eukaryota; D_1__SAR; D_2__Alveolata; D_3__Dinoflagellata; D_4__Dinophyceae; D_5__Gymnodiniphycidae; D_6__Kareniaceae; D_7__Karlodinium; D_8__uncultured eukaryote; D_9__; D_10__; D_11__; D_12__; D_13__; D_14__	99.25	0.892928	cellular organisms; Eukaryota; Sar; Stramenopiles; unclassified stramenopiles; MAST-1D-sp2	91.38	100
ASV28	D_0__Eukaryota; D_1__Haptophyta; D_2__Prymnesiophyceae; D_3__Prymnesiales; D_4__Chrysochromulina; Ambiguous_taxa; D_6__; D_7__; D_8__; D_9__; D_10__; D_11__; D_12__; D_13__; D_14__	100	0.877933	cellular organisms; Eukaryota; Haptista; Haptophyta; Prymnesiophyceae; Prymnesiales; Chrysochromulinaceae; Chrysochromulina simplex	99.5	100
ASV29	D_0__Eukaryota; D_1__SAR; D_2__Stramenopiles; D_3__MAST-1; D_4__MAST-1C; Ambiguous_taxa; D_6__; D_7__; D_8__; D_9__; D_10__; D_11__; D_12__; D_13__; D_14__	99.752	0.73374	cellular organisms; Eukaryota; Sar; Stramenopiles; unclassified stramenopiles; MAST-1C-sp1	99.5	100
ASV30	D_0__Eukaryota; D_1__Opisthokonta; D_2__Holozoa; D_3__Choanoflagellida; D_4__Acanthoecida; D_5__Stephanoecidae; D_6__Bicosta; Ambiguous_taxa; D_8__; D_9__; D_10__; D_11__; D_12__; D_13__; D_14__	98	0.728441	cellular organisms; Eukaryota; Opisthokonta; Choanoflagellata; Craspedida; Salpingoecidae; Bicosta minor	95.76	100
ASV31	D_0__Eukaryota; D_1__SAR; D_2__Alveolata; D_3__Ciliophora; D_4__Intramacronucleata; D_5__Conthreep; D_6__Prostomatea; D_7__Cryptocaryon; D_8__uncultured eukaryote; D_9__; D_10__; D_11__; D_12__; D_13__; D_14__	99.227	0.727825	cellular organisms; Eukaryota; Sar; Alveolata; Ciliophora; unclassified Ciliophora	99.73	95
ASV32	D_0__Eukaryota; D_1__Archaeplastida; D_2__Chloroplastida; D_3__Chlorophyta; D_4__Chlorophyceae; D_5__Incertae Sedis; D_6__Carteria; D_7__Carteria obtusa; D_8__; D_9__; D_10__; D_11__; D_12__; D_13__; D_14__	97.243	0.704861	cellular organisms; Eukaryota; Viridiplantae; Chlorophyta; core chlorophytes; Chlorophyceae; CS clade; Chlamydomonadales; Chlamydomonadaceae; Carteria; Carteria sp. RCC2487	100	100
ASV33	D_0__Eukaryota; D_1__Incertae Sedis; D_2__Telonema; D_3__uncultured eukaryote; D_4__; D_5__; D_6__; D_7__; D_8__; D_9__; D_10__; D_11__; D_12__; D_13__; D_14__	99.749	0.70026	cellular organisms; Eukaryota; Eukaryota incertae sedis; Telonemida; Telonema antarcticum	96.74	100
ASV34	D_0__Eukaryota; D_1__SAR; D_2__Alveolata; D_3__Ciliophora; D_4__Intramacronucleata; D_5__Spirotrichea; D_6__Oligotrichia; D_7__Strombidium; D_8__uncultured eukaryote; D_9__; D_10__; D_11__; D_12__; D_13__; D_14__	100	0.670969	cellular organisms; Eukaryota; Sar; Alveolata; Ciliophora; Intramacronucleata; Spirotrichea; Oligotrichia; Strombidiidae; Strombidium cf. basimorphum	100	100
ASV35	D_0__Eukaryota; D_1__SAR; D_2__Alveolata; D_3__Ciliophora; D_4__Intramacronucleata; D_5__Spirotrichea; D_6__Oligotrichia; D_7__Strombidium; D_8__uncultured eukaryote; D_9__; D_10__; D_11__; D_12__; D_13__; D_14__	99.495	0.657413	cellular organisms; Eukaryota; Sar; Alveolata; Ciliophora; unclassified Ciliophora	99.2	95
ASV36	D_0__Eukaryota; D_1__SAR; D_2__Rhizaria; D_3__Cercozoa; D_4__Chlorarachniophyta; D_5__NOR26; D_6__uncultured marine eukaryote; D_7__; D_8__; D_9__; D_10__; D_11__; D_12__; D_13__; D_14__	97.81	0.643938	cellular organisms; Eukaryota; Sar; Rhizaria; Cercozoa; unclassified Cercozoa; Cercozoan amoeba sp. ex Porpyra yezoensis	84.86	100
ASV37	D_0__Eukaryota; D_1__Archaeplastida; D_2__Chloroplastida; D_3__Chlorophyta; D_4__Mamiellophyceae; Ambiguous_taxa; D_6__; D_7__; D_8__; D_9__; D_10__; D_11__; D_12__; D_13__; D_14__	99.496	0.610047	cellular organisms; Eukaryota; Viridiplantae; Chlorophyta; Mamiellophyceae; Mamiellaceae sp. RCC2285	100	100
ASV38	D_0__Eukaryota; D_1__SAR; D_2__Alveolata; D_3__Ciliophora; D_4__Intramacronucleata; D_5__Spirotrichea; D_6__Oligotrichia; D_7__uncultured; D_8__seawater metagenome; D_9__; D_10__; D_11__; D_12__; D_13__; D_14__	100	0.600352	cellular organisms; Eukaryota; Sar; Alveolata; Ciliophora; unclassified Ciliophora	97.1	95
ASV39	D_0__Eukaryota; D_1__SAR; D_2__Alveolata; D_3__Protalveolata; D_4__Syndiniales; D_5__Syndiniales Group II; D_6__uncultured dinoflagellate; D_7__; D_8__; D_9__; D_10__; D_11__; D_12__; D_13__; D_14__	100	0.595093	cellular organisms; Eukaryota; Sar; Alveolata; Dinophyceae; Gymnodiniales; Gymnodiniaceae; Lepidodinium; Lepidodinium sp. MH 360	98.76	100
ASV40	D_0__Eukaryota; D_1__SAR; D_2__Alveolata; D_3__Ciliophora; D_4__Intramacronucleata; D_5__Litostomatea; D_6__Haptoria; D_7__Didinium; D_8__uncultured eukaryote; D_9__; D_10__; D_11__; D_12__; D_13__; D_14__	99.394	0.568802	cellular organisms; Eukaryota; Sar; Alveolata; Ciliophora; Intramacronucleata; Litostomatea; Haptoria; Haptorida; Didiniidae; Didiniidae sp. aPFEU1	98.79	100
ASV41	Unassigned	-	0.560257	cellular organisms; Eukaryota; Sar; Alveolata; Ciliophora; Intramacronucleata; Litostomatea; Haptoria; Pleurostomatida; Litonotidae; Loxophyllum perihoplophorum	97.78	100
ASV42	D_0__Eukaryota; D_1__Archaeplastida; D_2__Chloroplastida; D_3__Chlorophyta; D_4__Prasinophytae; Ambiguous_taxa; D_6__; D_7__; D_8__; D_9__; D_10__; D_11__; D_12__; D_13__; D_14__	99.751	0.554711	cellular organisms; Eukaryota; Viridiplantae; Chlorophyta; Pyramimonadophyceae; Pyramimonadales; Pyramimonadaceae; Pyramimonas; Pyramimonas sp. RCC2501	99.75	100
ASV43	D_0__Eukaryota; D_1__SAR; D_2__Alveolata; D_3__Ciliophora; D_4__Intramacronucleata; D_5__Spirotrichea; D_6__Hypotrichia; Ambiguous_taxa; Ambiguous_taxa; D_9__; D_10__; D_11__; D_12__; D_13__; D_14__	98.741	0.505414	cellular organisms; Eukaryota; Sar; Alveolata; Ciliophora; Intramacronucleata; Spirotrichea; Stichotrichia; Stichotrichia sp. bBoG2	99.24	100
Reads percentage: Total number of reads of each ASV in all samples/Total number of reads*100%.
